# Peptide hydrophobicity and aromaticity predict multi-state translocation kinetics via protective antigen nanopores

**DOI:** 10.1101/2025.09.15.676337

**Authors:** Jennifer M. Colby, Bryan A. Krantz

**Author notes:** **Corresponding author** (BAK).

## Abstract

Single-molecule analysis of guest-host peptides translocating through the anthrax toxin protective antigen (PA) nanopore reveals a multi-state kinetic mechanism. Using K-Means clustering, four distinct conductance states, including a fully-blocked state (State 0), two intermediates (States 1 and 2), and a fully open pore (State 3) were identified. Multi-exponential kinetic analysis of state-to-state transitions was performed, and resulting lifetimes and amplitudes were correlated with molecular properties of the guest residue. Our correlation analysis of these kinetic parameters to defined molecular properties of the guest residues reveals which physical properties govern the mechanism. The fully blocked State 0 acts as a ‘hydrophobic trap,’ with the lifetime of entry transitions (e.g., 1→0) strongly predicted by side-chain hydrophobicity. Conversely, escaping this trap is a steric process governed by molecular size, though the probability of a fast escape is uniquely facilitated by aromaticity, suggesting a specific ungating interaction with the pore’s ϕ-clamp, which is consistent with clamp site dilation. Rearrangements between partially blocked states are also dominated by hydrophobicity, reflecting the side chain exploring different contacts within the pore. Final dissociation to open nanopore is a multi-pathway process where the dominant physical force depends on the starting state: escape from deeper states is an energetic battle against hydrophobicity and aromaticity, while escape from shallower states presents a final steric hurdle. Overall, this work dissects the peptide translocation process, demonstrating how distinct physical forces—hydrophobicity, sterics, and aromaticity—govern specific, sequential steps of intra-pore dynamics and release, providing a detailed energy landscape for peptide-nanopore interactions.
