## Supplemental Table 2 for "Peptide hydrophobicity and aromaticity predict multi-state translocation kinetics via protective antigen nanopores"

peptide_name	nanopore_name	transition_from	transition_to	best_model	bic	r_squared	tau_mean	tau_mean_err	tau_fast	A_fast	tau_fast_err	A_fast_err	tau_middle	A_middle	tau_middle_err	A_middle_err	tau_slow	A_slow	tau_slow_err	A_slow_err
guesthost_Ala	PA	0	1	3-exp	-3562.21	0.971233	0.0192952	0.000397071	0.00326508	1.0	0.000196957	0.028773	0.012559	0.274491	0.00098244	0.0364647	0.493726	0.0254854	0.0192753	0.00114636
guesthost_Ala	PA	0	2	3-exp	-4690.09	0.966673	0.0148801	0.000217307	0.00272714	1.0	0.000232054	0.0420768	0.00879439	0.368885	0.000725467	0.0620361	0.259769	0.0342951	0.00735234	0.00115221
guesthost_Ala	PA	0	3	3-exp	-1827.64	0.981829	0.023396	0.000522951	0.00399873	1.0	0.000200405	0.0249986	0.0200909	0.216656	0.00180028	0.0236215	0.513723	0.0292851	0.0279141	0.00189711
guesthost_Ala	PA	1	0	2-exp	-771.562	0.590833	0.00322611	0.000169641	0.00215136	1.0	0.000620401	0.163585	0.00602571	0.178361	0.00127705	0.133319	0.00602571	0.178361	0.00127705	0.133319
guesthost_Ala	PA	1	2	1-exp	-1171.54	0.581001	0.00239115	8.43966e-05	0.00239115	1.1	8.43966e-05	0.0515194
guesthost_Ala	PA	1	3	1-exp	-1251.73	0.67855	0.0025312	7.44414e-05	0.0025312	1.1	7.44414e-05	0.0440294
guesthost_Ala	PA	2	0	2-exp	-207.804	0.166656	0.00302762	0.00251108	0.00118572	0.999999	0.00419485	1.80536	0.00184992	0.995668	0.000775892	4.24997	0.00184992	0.995668	0.000775892	4.24997
guesthost_Ala	PA	2	1	2-exp	-1826.7	0.886958	0.00458746	0.000297082	0.00150985	1.0	0.000522791	0.335343	0.00451636	0.681435	0.000236768	0.118424	0.00451636	0.681435	0.000236768	0.118424
guesthost_Ala	PA	2	3	2-exp	-9941.85	0.942042	0.00545576	4.417e-05	0.00224893	1.0	0.00013763	0.0456012	0.00468013	0.685201	9.49892e-05	0.0623067	0.00468013	0.685201	9.49892e-05	0.0623067
guesthost_Leu	PA	0	1	3-exp	-1585.91	0.993838	0.016946	0.0282761	0.008369	0.956604	0.0002842	0.0210398	0.0359568	0.173471	0.00551575	0.018883	1.0	0.00270276	12.9419	0.00744661
guesthost_Leu	PA	0	2	2-exp	-1164.29	0.991241	0.0137219	9.09909e-05	0.00899208	0.945983	0.000193923	0.0116845	0.0466715	0.111749	0.00181844	0.0079986	0.0466715	0.111749	0.00181844	0.0079986
guesthost_Leu	PA	0	3	3-exp	-1054.76	0.993323	0.0200741	0.000163177	0.00428023	0.29721	0.0022578	0.167577	0.0109519	0.838056	0.00114185	0.194497	0.0919096	0.104708	0.00345305	0.00669517
guesthost_Leu	PA	1	0	2-exp	-174.86	0.533533	0.00330241	0.00256769	0.00128185	1.0	0.00734331	6.95805	0.00202056	1.0	0.00306714	10.6612	0.00202056	1.0	0.00306714	10.6612
guesthost_Leu	PA	1	2	2-exp	-787.671	0.902212	0.00444274	0.000187592	0.0019776	1.0	0.000582296	0.143565	0.00469374	0.525196	0.000482486	0.210337	0.00469374	0.525196	0.000482486	0.210337
guesthost_Leu	PA	1	3	3-exp	-773.745	0.951335	0.00949332	0.547902	0.00116632	1.0	0.00163777	1.93511	0.00462513	1.0	0.000814928	0.30364	1.0	0.00370187	153.239	0.0187932
guesthost_Leu	PA	2	0	1-exp	-76.2586	0.307166	0.00248036	0.000279479	0.00248036	1.1	0.000279479	0.149071
guesthost_Leu	PA	2	1	2-exp	-1173.87	0.975975	0.00662279	0.000121745	0.00215034	0.351655	0.00106311	0.0925594	0.00586662	1.0	0.0001805	0.10118	0.00586662	1.0	0.0001805	0.10118
guesthost_Leu	PA	2	3	2-exp	-1067.76	0.902782	0.00484821	0.000126508	0.00233649	1.0	0.000378896	0.0941248	0.005883	0.426944	0.000428621	0.117343	0.005883	0.426944	0.000428621	0.117343
guesthost_Phe	PA	0	1	3-exp	-4317.1	0.990715	0.0161837	7.14196e-05	0.00329856	0.685024	0.000183628	0.0203747	0.0182696	0.518159	0.00039225	0.0133034	0.115623	0.038552	0.00343579	0.00196461
guesthost_Phe	PA	0	2	3-exp	-2053.08	0.990449	0.0188629	0.000125561	0.00223102	0.741227	0.00031972	0.084403	0.0169542	0.449816	0.00118542	0.0186238	0.0534869	0.179164	0.00189185	0.0173029
guesthost_Phe	PA	0	3	3-exp	-1069.36	0.995986	0.0291832	0.000276662	0.00744604	0.800502	0.000359234	0.019721	0.0537939	0.324291	0.0105836	0.0778622	0.119453	0.0483684	0.0766414	0.0945019
guesthost_Phe	PA	1	0	2-exp	-1773.03	0.893149	0.00463276	9.48888e-05	0.00226	1.0	0.00028249	0.0744566	0.00716595	0.331117	0.000412236	0.0577197	0.00716595	0.331117	0.000412236	0.0577197
guesthost_Phe	PA	1	2	2-exp	-4500.36	0.904496	0.00458676	4.7797e-05	0.00264222	1.0	0.000147097	0.0311806	0.00749971	0.259281	0.000265659	0.0319275	0.00749971	0.259281	0.000265659	0.0319275
guesthost_Phe	PA	1	3	3-exp	-1486.92	0.979213	0.00889886	0.000461431	0.00141168	1.0	0.000745951	0.537816	0.00614633	0.50139	0.00179089	0.0986277	0.0142136	0.309948	0.00127279	0.105072
guesthost_Phe	PA	2	0	2-exp	-1039.9	0.912418	0.00496185	0.000119729	0.00230464	1.0	0.000385031	0.0951332	0.00730271	0.363866	0.000509997	0.0747604	0.00730271	0.363866	0.000509997	0.0747604
guesthost_Phe	PA	2	1	2-exp	-7987.08	0.984213	0.00758284	2.38193e-05	0.00489638	1.0	0.000136702	0.0380317	0.0092855	0.289317	0.00030811	0.0438137	0.0092855	0.289317	0.00030811	0.0438137
guesthost_Phe	PA	2	3	2-exp	-866.776	0.885499	0.00469711	0.000183847	0.0020259	1.0	0.00051766	0.161164	0.00654835	0.407922	0.00058125	0.106984	0.00654835	0.407922	0.00058125	0.106984
guesthost_Thr	PA	0	1	3-exp	-16114.1	0.985855	0.0169135	0.000117853	0.00541804	1.0	7.36132e-05	0.00785413	0.0205956	0.15013	0.000783365	0.00928887	0.557877	0.0150633	0.00941678	0.000316763
guesthost_Thr	PA	0	2	3-exp	-14992.3	0.983254	0.0133358	8.52294e-05	0.00458822	0.988513	9.64752e-05	0.0136921	0.0146193	0.219889	0.00058017	0.0173569	0.368248	0.0151683	0.006981	0.000352627
guesthost_Thr	PA	0	3	3-exp	-2664.53	0.951373	0.0180136	0.000496223	0.00355641	1.0	0.000167083	0.0258452	0.0264307	0.139167	0.00280945	0.0143252	0.501597	0.0214891	0.0321354	0.00161504
guesthost_Thr	PA	1	0	2-exp	-1219.17	0.337488	0.00285063	0.000297325	0.00163977	0.999999	0.000735808	0.267244	0.00320249	0.378101	0.000444533	0.334171	0.00320249	0.378101	0.000444533	0.334171
guesthost_Thr	PA	1	2	2-exp	-4874.77	0.655399	0.00331736	0.000162289	0.00146197	0.999999	0.000350035	0.137765	0.00262576	0.706609	0.000119641	0.228936	0.00262576	0.706609	0.000119641	0.228936
guesthost_Thr	PA	1	3	1-exp	-3927.06	0.614973	0.00259408	4.23197e-05	0.00259408	1.1	4.23197e-05	0.0241176
guesthost_Thr	PA	2	0	1-exp	-1049.62	0.242771	0.00222613	0.000107984	0.00222613	1.1	0.000107984	0.0639719
guesthost_Thr	PA	2	1	2-exp	-5541.03	0.864187	0.00410233	7.05552e-05	0.00195956	1.0	0.000207733	0.0600784	0.0046284	0.462961	0.000168665	0.0680932	0.0046284	0.462961	0.000168665	0.0680932
guesthost_Thr	PA	2	3	2-exp	-26901.4	0.884063	0.0054509	4.61555e-05	0.00191692	1.0	0.000138523	0.0664115	0.00354563	0.996717	6.13448e-05	0.0938956	0.00354563	0.996717	6.13448e-05	0.0938956
guesthost_Trp	PA	0	1	3-exp	-56901.3	0.992107	0.0365131	7.31848e-05	0.00966241	0.820372	3.99909e-05	0.00181284	0.0943459	0.187367	0.000509825	0.000956572	1.0	0.010909	0.00835512	0.000131528
guesthost_Trp	PA	0	2	3-exp	-15905.3	0.993827	0.0262194	6.78689e-05	0.00595623	0.757738	0.000104916	0.0074679	0.0261182	0.299453	0.000591498	0.00850733	0.224812	0.0617625	0.00180222	0.000884619
guesthost_Trp	PA	0	3	3-exp	-548.529	0.970569	0.0290114	0.00095406	0.002319	1.0	0.000550566	0.15637	0.0143955	0.349337	0.00243958	0.0681324	0.262536	0.0825164	0.0198113	0.0076733
guesthost_Trp	PA	1	0	3-exp	-28607.3	0.920803	0.0070524	0.00028629	0.00133326	1.0	0.000674729	0.163186	0.00282085	0.955568	0.000373143	0.485623	0.0377205	0.0801585	0.000428982	0.00159999
guesthost_Trp	PA	1	2	2-exp	-11666.1	0.885612	0.00893158	7.54806e-05	0.00310156	1.0	6.57278e-05	0.0181835	0.0570606	0.102172	0.000899934	0.00233929	0.0570606	0.102172	0.000899934	0.00233929
guesthost_Trp	PA	1	3	2-exp	-3981.6	0.991678	0.0308229	0.000143458	0.00179495	1.0	0.000134279	0.101675	0.0496518	0.58463	0.000228345	0.00407726	0.0496518	0.58463	0.000228345	0.00407726
guesthost_Trp	PA	2	0	3-exp	-12401.5	0.975848	0.00679174	9.87884e-05	0.00146969	0.79152	0.000195282	0.116169	0.00582828	0.927371	8.69119e-05	0.0263724	0.0247475	0.0090305	0.0023093	0.00194967
guesthost_Trp	PA	2	1	3-exp	-21267.1	0.984393	0.00745209	1.705e-05	0.00386674	0.394633	0.000565193	0.143064	0.00647743	0.876769	0.000240325	0.151088	0.0473662	0.00521332	0.00262507	0.000546106
guesthost_Trp	PA	2	3	2-exp	-3148.4	0.825258	0.00396688	5.23822e-05	0.00357001	1.0	7.5992e-05	0.0224864	0.0518291	0.00765723	0.0112334	0.00181926	0.0518291	0.00765723	0.0112334	0.00181926
guesthost_TrpDL	PA	0	1	3-exp	-106273.0	0.996981	0.07323	6.16866e-05	0.017399	0.683194	5.68411e-05	0.00113652	0.107998	0.266027	0.000404541	0.00104287	1.0	0.0326127	0.00262431	0.000140386
guesthost_TrpDL	PA	0	2	3-exp	-1191.89	0.968251	0.264106	0.00438949	0.00224404	0.885222	0.000557091	0.204103	0.0422162	0.270724	0.0071429	0.028077	1.0	0.25069	0.0170494	0.00696168
guesthost_TrpDL	PA	0	3	2-exp	-222.331	0.908576	0.378977	0.0169907	0.00729988	0.587977	0.00221978	0.0876428	1.0	0.374685	0.039532	0.0213893	1.0	0.374685	0.039532	0.0213893
guesthost_TrpDL	PA	1	0	2-exp	-26465.6	0.764892	0.00426481	2.44708e-05	0.00299846	1.0	3.43838e-05	0.0107969	0.0445826	0.0284047	0.0010167	0.000861574	0.0445826	0.0284047	0.0010167	0.000861574
guesthost_TrpDL	PA	1	2	3-exp	-7144.97	0.980085	0.00954428	6.76033e-05	0.00243245	0.766392	0.000268483	0.0471606	0.006708	0.687092	0.000293864	0.0720166	0.0942735	0.032576	0.00249213	0.00133237
guesthost_TrpDL	PA	1	3	2-exp	-500.093	0.883725	0.0119615	0.000449161	0.00263494	1.0	0.000450128	0.153894	0.0487067	0.191483	0.00335207	0.0188519	0.0487067	0.191483	0.00335207	0.0188519
guesthost_TrpDL	PA	2	0	2-exp	-339.539	0.607915	0.00343647	0.000137799	0.00263329	1.0	0.000521165	0.152592	0.0142723	0.0562757	0.00504806	0.0369761	0.0142723	0.0562757	0.00504806	0.0369761
guesthost_TrpDL	PA	2	1	3-exp	-9710.27	0.995236	0.0131991	0.000112112	0.00464187	0.348813	0.00028606	0.0137611	0.0139133	0.816172	0.000129799	0.0171427	0.253045	0.000886454	0.214092	0.000392707
guesthost_TrpDL	PA	2	3	2-exp	-791.865	0.773366	0.00375342	9.17196e-05	0.00319521	1.0	0.000202151	0.0563486	0.0210737	0.0264883	0.00596141	0.0122778	0.0210737	0.0264883	0.00596141	0.0122778
guesthost_Tyr	PA	0	1	3-exp	-45088.4	0.991224	0.034732	7.16614e-05	0.0110237	0.750677	6.08777e-05	0.00198	0.0847648	0.192319	0.000661686	0.0014512	0.725626	0.0139946	0.00740731	0.000223836
guesthost_Tyr	PA	0	2	3-exp	-14498.2	0.984711	0.030434	0.000141965	0.00362055	0.736001	0.000103668	0.0115675	0.0294944	0.391226	0.000419471	0.00556577	0.392583	0.0413424	0.00454206	0.000675675
guesthost_Tyr	PA	0	3	3-exp	-1194.82	0.962025	0.0374343	0.00145951	0.00354828	1.0	0.000225783	0.0389987	0.042012	0.143377	0.00566316	0.0150161	0.84748	0.0328768	0.0695521	0.00312203
guesthost_Tyr	PA	1	0	2-exp	-14625.3	0.835261	0.00379854	3.06113e-05	0.00224518	1.0	9.83432e-05	0.0244894	0.00532827	0.291532	0.000120953	0.028666	0.00532827	0.291532	0.000120953	0.028666
guesthost_Tyr	PA	1	2	2-exp	-54957.1	0.886897	0.00426081	1.64814e-05	0.0022511	1.0	4.98447e-05	0.0132551	0.00509653	0.394328	4.80238e-05	0.0168854	0.00509653	0.394328	4.80238e-05	0.0168854
guesthost_Tyr	PA	1	3	3-exp	-9730.38	0.981713	0.00767166	0.000130727	0.00139382	0.796201	0.000224124	0.166523	0.00684138	0.908415	0.000129572	0.0199436	0.0194699	0.0178269	0.00232064	0.00668606
guesthost_Tyr	PA	2	0	2-exp	-9547.27	0.897188	0.00529148	3.69646e-05	0.00248955	1.0	0.000106568	0.0315865	0.0108082	0.259242	0.000197606	0.0115093	0.0108082	0.259242	0.000197606	0.0115093
guesthost_Tyr	PA	2	1	3-exp	-127092.0	0.995177	0.011993	0.000245607	0.00408684	0.267255	8.72901e-05	0.00336306	0.0119969	0.907404	2.04224e-05	0.00410849	1.0	1.47796e-05	18.7929	3.35376e-05
guesthost_Tyr	PA	2	3	2-exp	-8468.1	0.847438	0.00427413	3.17591e-05	0.00287391	1.0	7.96723e-05	0.0210914	0.0129825	0.107854	0.000401268	0.00794802	0.0129825	0.107854	0.000401268	0.00794802
