## Supplemental Table 3 for "Peptide hydrophobicity and aromaticity predict multi-state translocation kinetics via protective antigen nanopores"

transition	kinetic_param	Cornette	Eisenberg	Engelman_GES	Hopp-Woods	Janin	Krantz	Kyte-Doolittle	Ooi	Rose	Song	Tanford	aromaticity	mol_wt	num_rings
0->1	A_fast	0.1217	0.1530	0.0072	0.6855	0.0061	0.1051	0.0632	0.0071	0.3984	0.6704	0.6855	0.8852	0.6979	0.6309
0->1	A_middle	0.1181	0.3533	0.3649	0.0411	0.2421	0.1474	0.1852	0.1069	0.2448	0.0100	0.0411	0.1501	0.0065	0.0246
0->1	A_slow	0.0108	0.0744	0.1124	0.0273	0.0659	0.0223	0.0008	0.0000	0.0512	0.0038	0.0273	0.1619	0.0163	0.0859
0->1	log_tau_fast	0.0030	0.0046	0.1421	0.4151	0.0497	0.0164	0.3066	0.0386	0.0578	0.5191	0.4151	0.1898	0.5109	0.3761
0->1	log_tau_mean	0.0291	0.0001	0.1158	0.5047	0.0190	0.0189	0.4536	0.0903	0.0607	0.5300	0.5047	0.4095	0.5794	0.6781
0->1	log_tau_middle	0.0107	0.0003	0.1338	0.6458	0.0432	0.0294	0.3735	0.0600	0.1260	0.7581	0.6458	0.4401	0.7623	0.6216
0->1	log_tau_slow	0.0338	0.0683	0.2110	0.0295	0.0460	0.0004	0.1714	0.0145	0.0178	0.0604	0.0295	0.0173	0.0418	0.0326
0->2	A_fast	0.1800	0.0798	0.0036	0.5345	0.0065	0.0287	0.0600	0.0331	0.2674	0.5772	0.5345	0.8019	0.5897	0.4465
0->2	A_middle	0.0000	0.0033	0.0113	0.0211	0.0160	0.0342	0.0225	0.1225	0.0007	0.0140	0.0211	0.3120	0.0298	0.0773
0->2	A_slow	0.1326	0.4290	0.2872	0.4091	0.3075	0.4697	0.0290	0.1990	0.5667	0.3194	0.4091	0.2380	0.2635	0.2836
0->2	log_tau_fast	0.0471	0.0014	0.0004	0.0090	0.0001	0.0106	0.0302	0.0686	0.0000	0.0010	0.0090	0.1693	0.0131	0.0771
0->2	log_tau_mean	0.0099	0.0163	0.0105	0.4406	0.0009	0.0636	0.2311	0.0181	0.1188	0.4224	0.4406	0.3481	0.4633	0.5546
0->2	log_tau_middle	0.2729	0.0972	0.0001	0.4490	0.0106	0.1964	0.0052	0.0552	0.3157	0.5392	0.4490	0.1297	0.4085	0.1960
0->2	log_tau_slow	0.4993	0.3600	0.4187	0.0111	0.3048	0.2090	0.7402	0.5017	0.1845	0.0190	0.0111	0.0506	0.0815	0.1594
0->3	A_fast	0.3985	0.3578	0.2616	0.0554	0.3286	0.4415	0.3313	0.5643	0.3299	0.0508	0.0554	0.0249	0.0028	0.0048
0->3	A_middle	0.4509	0.4536	0.3176	0.0515	0.4485	0.5598	0.4334	0.7359	0.3757	0.0440	0.0515	0.0499	0.0000	0.0100
0->3	A_slow	0.0000	0.0898	0.0245	0.3471	0.0846	0.2246	0.0465	0.0347	0.2072	0.3021	0.3471	0.1248	0.2831	0.3515
0->3	log_tau_fast	0.0958	0.2008	0.2288	0.0271	0.1511	0.1207	0.1250	0.1087	0.1639	0.0102	0.0271	0.0402	0.0051	0.0063
0->3	log_tau_mean	0.0058	0.0285	0.0017	0.3757	0.0075	0.0764	0.1577	0.0057	0.1224	0.3480	0.3757	0.2911	0.3727	0.4681
0->3	log_tau_middle	0.0197	0.0045	0.0004	0.2141	0.0000	0.0161	0.1418	0.0291	0.0554	0.1891	0.2141	0.2555	0.2531	0.3175
0->3	log_tau_slow	0.4056	0.4368	0.5767	0.0002	0.4362	0.3595	0.6579	0.6250	0.2908	0.0018	0.0002	0.0384	0.0307	0.0726
1->0	A_fast	0.4170	0.5277	0.0338	0.3461	0.2382	0.3650	0.0817	0.1765	0.4380	0.3272	0.3461	0.2222	0.1367	0.1765
1->0	A_middle	0.1429	0.0884	0.0710	0.0230	0.0885	0.1596	0.0924	0.2128	0.1091	0.0272	0.0230	0.0276	0.0037	0.0035
1->0	A_slow	0.3629	0.0416	0.0719	0.1024	0.0395	0.0284	0.4752	0.2809	0.0078	0.0713	0.1024	0.3077	0.1722	0.4114
1->0	log_tau_fast	0.0144	0.0005	0.0251	0.0311	0.0167	0.0175	0.0663	0.0967	0.0000	0.0254	0.0311	0.1829	0.0449	0.0963
1->0	log_tau_mean	0.0191	0.2124	0.0447	0.6835	0.0947	0.2712	0.0634	0.0101	0.4306	0.5959	0.6835	0.5790	0.5962	0.7097
1->0	log_tau_middle	0.0259	0.0166	0.0000	0.1638	0.0063	0.0221	0.0933	0.0166	0.0465	0.1281	0.1638	0.2232	0.1621	0.2806
1->0	log_tau_slow	0.0732	0.0516	0.0014	0.5666	0.0356	0.1367	0.2872	0.0110	0.1823	0.4653	0.5666	0.4915	0.5513	0.8502
1->2	A_fast	0.0008	0.0197	0.0032	0.3937	0.0052	0.0970	0.1401	0.0002	0.1629	0.3781	0.3937	0.2326	0.4375	0.4129
1->2	A_middle	0.1174	0.1846	0.0303	0.2578	0.0653	0.1029	0.0083	0.0187	0.2310	0.2426	0.2578	0.3014	0.2024	0.1700
1->2	A_slow	0.0084	0.2920	0.0387	0.9490	0.1756	0.3397	0.0519	0.0213	0.4992	0.8521	0.9490	0.7105	0.8799	0.9141
1->2	log_tau_fast	0.0837	0.4004	0.0559	0.5130	0.2104	0.3306	0.0001	0.0546	0.4352	0.4221	0.5130	0.4727	0.3173	0.4972
1->2	log_tau_mean	0.0116	0.1328	0.0231	0.8583	0.0542	0.3074	0.1506	0.0103	0.4596	0.8096	0.8583	0.5079	0.8357	0.8239
1->2	log_tau_middle	0.0000	0.1555	0.0276	0.5316	0.1238	0.2296	0.0373	0.0224	0.2744	0.4658	0.5316	0.3104	0.4817	0.5269
1->2	log_tau_slow	0.0264	0.1453	0.0206	0.7676	0.1444	0.2958	0.1293	0.0145	0.3112	0.6669	0.7676	0.4004	0.7458	0.8538
1->3	A_fast	0.2611	0.0006	0.2658	0.2459	0.1897	0.0215	0.0880	0.1275	0.0344	0.3926	0.2459	0.3854	0.3310	0.1346
1->3	A_middle	0.4613	0.0561	0.0845	0.6775	0.0889	0.1237	0.1218	0.0021	0.2305	0.4176	0.6775	0.3871	0.4740	0.6230
1->3	A_slow	0.3460	0.0713	0.0979	0.5327	0.1075	0.1428	0.0712	0.0005	0.2317	0.3080	0.5327	0.2584	0.3427	0.4723
1->3	log_tau_fast	0.8263	0.2157	0.0317	0.0731	0.0289	0.0979	0.2334	0.1396	0.2377	0.1133	0.0731	0.0356	0.0308	0.0048
1->3	log_tau_mean	0.1610	0.2965	0.0463	0.8591	0.1127	0.4208	0.0229	0.0663	0.6271	0.8334	0.8591	0.4974	0.7257	0.6510
1->3	log_tau_middle	0.8996	0.0133	0.0063	0.9270	0.0037	0.0477	0.4660	0.0511	0.0315	0.8604	0.9270	0.2621	0.7609	0.8528
1->3	log_tau_slow	0.1939	0.1050	0.0672	0.1912	0.1774	0.2234	0.2811	0.4597	0.0338	0.2121	0.1912	0.8919	0.3835	0.3190
2->0	A_fast	0.0135	0.0529	0.0005	0.3851	0.0207	0.0824	0.1517	0.0087	0.1288	0.3297	0.3851	0.3812	0.3507	0.5446
2->0	A_middle	0.2544	0.0001	0.0094	0.2291	0.0684	0.0001	0.0669	0.0630	0.1044	0.2869	0.2291	0.4034	0.2871	0.1448
2->0	A_slow	0.0471	0.0182	0.0005	0.9696	0.0118	0.1366	0.4174	0.0272	0.4355	0.9960	0.9696	0.8654	0.9968	0.9147
2->0	log_tau_fast	0.1644	0.0002	0.0001	0.0830	0.0353	0.0007	0.0013	0.0010	0.0615	0.1305	0.0830	0.0668	0.1422	0.0125
2->0	log_tau_mean	0.0498	0.0750	0.0096	0.5047	0.0001	0.0372	0.1049	0.0368	0.2026	0.5056	0.5047	0.7263	0.5112	0.5378
2->0	log_tau_middle	0.1987	0.0000	0.0215	0.6552	0.0904	0.0136	0.2998	0.1039	0.2501	0.7560	0.6552	0.8071	0.7549	0.5333
2->0	log_tau_slow	0.0250	0.0070	0.0044	0.9197	0.0184	0.1131	0.4621	0.0384	0.3684	0.9554	0.9197	0.7929	0.9547	0.8897
2->1	A_fast	0.1515	0.0179	0.1136	0.4396	0.0122	0.0592	0.0923	0.0004	0.1366	0.5752	0.4396	0.1798	0.4332	0.2650
2->1	A_middle	0.0661	0.0021	0.1489	0.1016	0.0038	0.0265	0.0236	0.0050	0.0140	0.1674	0.1016	0.0002	0.0690	0.0368
2->1	A_slow	0.0594	0.0277	0.1414	0.4417	0.1402	0.0172	0.6354	0.3645	0.0221	0.4639	0.4417	0.7722	0.6748	0.7231
2->1	log_tau_fast	0.1139	0.1218	0.0054	0.7703	0.0011	0.1040	0.0996	0.0118	0.4196	0.7705	0.7703	0.9238	0.8332	0.6977
2->1	log_tau_mean	0.1639	0.0686	0.0450	0.6745	0.0058	0.0619	0.1186	0.0183	0.2661	0.7659	0.6745	0.6580	0.6907	0.5467
2->1	log_tau_middle	0.1228	0.0488	0.0243	0.5605	0.0120	0.0297	0.1117	0.0377	0.2224	0.6225	0.5605	0.6899	0.6182	0.4853
2->1	log_tau_slow	0.0102	0.0239	0.3732	0.4119	0.2223	0.0236	0.4459	0.2847	0.0166	0.5453	0.4119	0.5589	0.5786	0.4585
2->3	A_fast	0.0000	0.0000	0.0000	0.0000	0.0000	0.0000	0.0000	0.0000	0.0000	0.0000	0.0000	0.0000	0.0000	0.0000
2->3	A_middle	0.1593	0.1852	0.0083	0.8696	0.0179	0.2120	0.0892	0.0009	0.4308	0.9120	0.8696	0.6733	0.7674	0.7264
2->3	A_slow	0.1593	0.1852	0.0083	0.8696	0.0179	0.2120	0.0892	0.0009	0.4308	0.9120	0.8696	0.6733	0.7674	0.7264
2->3	log_tau_fast	0.0001	0.0199	0.0865	0.6163	0.0004	0.0799	0.3020	0.0212	0.1393	0.6554	0.6163	0.3974	0.6075	0.6807
2->3	log_tau_mean	0.0398	0.0939	0.0075	0.9181	0.0042	0.1710	0.2196	0.0045	0.3739	0.9401	0.9181	0.7108	0.9206	0.8827
2->3	log_tau_middle	0.0005	0.0547	0.0156	0.7570	0.0045	0.1366	0.2746	0.0102	0.2496	0.7511	0.7570	0.5595	0.7537	0.8369
2->3	log_tau_slow	0.0005	0.0547	0.0156	0.7570	0.0045	0.1366	0.2746	0.0102	0.2496	0.7511	0.7570	0.5595	0.7537	0.8369
